# Adversarial learning enables unbiased organism-wide cross-species alignment of single-cell RNA data at scale

**DOI:** 10.1101/2024.08.11.607498

**Authors:** Juan Javier Díaz-Mejía, Elias Williams, Brendan Innes, Octavian Focsa, Dylan Mendonca, Swechha Singh, Allison Nixon, Ronen Schuster, Matthew B. Buechler, Boris Hinz, Sam Cooper

## Abstract

Today’s single-cell RNA (scRNA) datasets remain siloed, due to significant challenges associated with their integration at scale. Moreover, most scRNA analysis tools that operate at scale leverage supervised techniques that are insufficient for cell-type identification and discovery. Here, we demonstrate that the alignment of scRNA data using unsupervised models is accurate at an organism-wide scale and between species. To do this, we show adversarial training of a deep-learning model we term batch-adversarial single-cell variational inference (BA-scVI) can be employed to align standardized benchmark datasets comprising dozens of scRNA studies spanning tissues in humans and mice. In the aligned space, we analyze cell types that span tissues in both species and find prevalent complement expressing macrophages and fibroblasts. We provide access to the tools presented via an online interface for atlas exploration and reference-based drag-and-drop alignment of new data.
