## Supplemental Table 3 for "Adversarial learning enables unbiased organism-wide cross-species alignment of single-cell RNA data at scale"

### Sheet: KNI scREF scores
Dataset	PCA	Harmony	geneFormer	scGPT	scVI	BaScVI	Counts
external_adams_sciadv_2020_32832599	866	6164	5635	4136	7392	7166	9982
external_aida_cellxgene_2023_1	7368	4990	7698	7474	8641	8659	9943
external_andrews_hepatolcommun_2022_34792289	2426	3793	840	4011	2288	1204	8417
external_bakken_nature_2021_34616062	25037	20870	37159	30656	36263	39871	49904
external_bautista_natcommun_2021_33597545	7788	5352	6401	8046	8064	8953	9979
external_bhatnakshatri_cellrepmed_2021_33763657	6638	6231	6732	6367	6565	7410	9724
external_cillo_immunity_2020_31924475	16588	12717	12666	16118	17233	17536	19952
external_demicheli_skeletmuscle_2020_32624006	6636	6234	4213	6402	6315	6137	9957
external_elmentaite_nature_2021_34497389	25074	21293	17823	24797	24126	25642	29945
external_fan_natcommun_2019_31320652	2824	2388	2220	2266	2994	2696	7958
external_garciaalonso_natgenet_2021_34857954	3374	6632	1259	5873	8046	8382	9894
external_guo_cellres_2018_30315278	5072	3509	3226	5190	4232	4170	6409
external_habermann_sciadv_2020_32832598	7109	4670	6117	6973	7138	7267	9981
external_han_nature_2020_32214235	56494	61226	19144	38087	74402	82824	155477
external_he_genomebiol_2020_33287869	57557	39625	34397	57162	58154	58698	75492
external_henry_cellrep_2018_30566875	4143	3375	3003	4322	4359	3959	9982
external_hildreth_natimmunol_2021_33907320	4647	2874	3924	3773	4581	4737	9988
external_jones_science_2022_35549404	87637	110848	62494	78132	125040	137965	212843
external_kfoury_cancercell_2021_34719426	7345	6142	5817	6417	7065	7099	9972
external_kong_immunity_2023_36720220	14130	10671	11728	11751	13300	14405	17249
external_lake_biorxiv_2021_1	4672	7136	6506	6929	6177	7967	9982
external_lein_cellxgene_2023_1	58295	59157	70909	58549	66635	76663	99810
external_lengyel_cellrep_2022_36543131	6624	6049	5226	6227	7253	6905	9712
external_liang_cellres_2023_1	76	1101	118	40	16	208	9983
external_litvinukova_nature_2020_32971526	8141	7053	7011	8271	8826	8840	9648
external_lukassen_emboj_2020_32246845	2667	3814	1730	2109	4370	5043	9980
external_macparland_natcommun_2018_30348985	3471	4475	1210	4577	4347	3255	8409
external_madissoon_genomebiol_2019_31892341	21206	18123	16596	19380	22996	24549	29801
external_mayr_embomolmed_2021_33650774	3479	2482	2507	3203	3773	3547	6009
external_menon_natcommun_2019_31653841	679	2031	536	824	414	588	12726
external_nie_devcell_2022_35504286	5710	5254	4722	6169	5792	4951	9313
external_nowickiosuch_cancerdiscov_2023_36929873	13760	12904	10282	13532	12198	14097	23427
external_pal_emboj_2021_33950524	6649	7078	5199	5771	7235	7929	9970
external_parikh_nature_2019_30814735	2440	2913	458	2916	3340	3398	4183
external_perez_science_2022_35389781	6366	5921	7259	6952	8722	8734	9645
external_qadir_procnatlacadsciusa_2020_32354994	297	4203	2597	2542	3572	4237	6123
external_reed_biorxiv_2023_1	7988	8204	7894	8257	8813	9023	9727
external_siletti_biorxiv_2023_1	74772	83353	77940	75863	83151	107264	208158
external_sohni_cellrep_2019_30726734	1796	998	1663	2379	2530	1671	9983
external_soleboldo_communbiol_2020_32327715	7279	5570	5502	4442	6954	6811	9788
external_vangalen_cell_2019_30827681	2100	971	802	1200	1715	1574	6633
external_ventotormo_nature_2018_30429548	7975	13045	6666	11438	20968	21185	34146
external_wang_jexpmed_2020_31753849	8993	8530	4880	8413	9940	11544	14515
external_wang_natcellbiol_2020_31915373	806	2683	298	371	2153	2273	7430
external_wiedemann_cellrep_2023_36732947	5010	2389	4231	3219	2826	2574	8680
external_zhao_natcommun_2020_33173058	4141	4418	2181	3603	3695	3614	9936
Total	614145	619459	507419	595129	734609	803224	1270765
Dataset	PCA	Harmony	geneFormer	scGPT	scVI	BAscVI
external_adams_sciadv_2020_32832599	0.0867562	0.617512	0.564516	0.414346	0.740533	0.717892
external_aida_cellxgene_2023_1	0.741024	0.501861	0.774213	0.751685	0.869054	0.870864
external_andrews_hepatolcommun_2022_34792289	0.288226	0.450636	0.099798	0.476536	0.271831	0.143044
external_bakken_nature_2021_34616062	0.501703	0.418203	0.74461	0.614299	0.726655	0.798954
external_bautista_natcommun_2021_33597545	0.780439	0.536326	0.641447	0.806293	0.808097	0.897184
external_bhatnakshatri_cellrepmed_2021_33763657	0.682641	0.640786	0.692308	0.654772	0.675134	0.762032
external_cillo_immunity_2020_31924475	0.831395	0.63738	0.634824	0.807839	0.863723	0.878909
external_demicheli_skeletmuscle_2020_32624006	0.666466	0.626092	0.423119	0.642965	0.634227	0.61635
external_elmentaite_nature_2021_34497389	0.837335	0.71107	0.595191	0.828085	0.805677	0.856303
external_fan_natcommun_2019_31320652	0.354863	0.300075	0.278965	0.284745	0.376225	0.338779
external_garciaalonso_natgenet_2021_34857954	0.341015	0.670305	0.127249	0.593592	0.81322	0.84718
external_guo_cellres_2018_30315278	0.791387	0.547511	0.503355	0.809799	0.660321	0.650648
external_habermann_sciadv_2020_32832598	0.712253	0.467889	0.612864	0.698627	0.715159	0.728083
external_han_nature_2020_32214235	0.363359	0.393795	0.123131	0.244969	0.47854	0.532709
external_he_genomebiol_2020_33287869	0.762425	0.52489	0.455638	0.757193	0.770333	0.777539
external_henry_cellrep_2018_30566875	0.415047	0.338109	0.300842	0.432979	0.436686	0.396614
external_hildreth_natimmunol_2021_33907320	0.465258	0.287745	0.392871	0.377753	0.45865	0.474269
external_jones_science_2022_35549404	0.411745	0.520797	0.293615	0.367087	0.587475	0.648201
external_kfoury_cancercell_2021_34719426	0.736562	0.615925	0.583333	0.643502	0.708484	0.711893
external_kong_immunity_2023_36720220	0.819178	0.618645	0.679923	0.681257	0.771059	0.835121
external_lake_biorxiv_2021_1	0.468042	0.714887	0.651773	0.694149	0.618814	0.798137
external_lein_cellxgene_2023_1	0.58406	0.592696	0.71044	0.586605	0.667618	0.768089
external_lengyel_cellrep_2022_36543131	0.682043	0.622838	0.538097	0.641166	0.746808	0.710976
external_liang_cellres_2023_1	0.00761294	0.110287	0.0118201	0.00400681	0.00160272	0.0208354
external_litvinukova_nature_2020_32971526	0.843802	0.731032	0.726679	0.857276	0.914801	0.916252
external_lukassen_emboj_2020_32246845	0.267234	0.382164	0.173347	0.211323	0.437876	0.505311
external_macparland_natcommun_2018_30348985	0.412772	0.532168	0.143893	0.544298	0.516946	0.387085
external_madissoon_genomebiol_2019_31892341	0.711587	0.608134	0.556894	0.650314	0.771652	0.823764
external_mayr_embomolmed_2021_33650774	0.578965	0.413047	0.417208	0.533034	0.627891	0.590281
external_menon_natcommun_2019_31653841	0.0533553	0.159595	0.0421185	0.0647493	0.0325318	0.0462046
external_nie_devcell_2022_35504286	0.613121	0.564158	0.507033	0.662407	0.621926	0.531622
external_nowickiosuch_cancerdiscov_2023_36929873	0.587356	0.550817	0.438895	0.577624	0.520681	0.601742
external_pal_emboj_2021_33950524	0.666901	0.70993	0.521464	0.578837	0.725677	0.795286
external_parikh_nature_2019_30814735	0.583313	0.69639	0.109491	0.697107	0.79847	0.812336
external_perez_science_2022_35389781	0.660031	0.613893	0.752618	0.720788	0.904303	0.905547
external_qadir_procnatlacadsciusa_2020_32354994	0.0485056	0.686428	0.424138	0.415156	0.583374	0.691981
external_reed_biorxiv_2023_1	0.821219	0.843426	0.811555	0.848874	0.906035	0.927624
external_siletti_biorxiv_2023_1	0.359208	0.400431	0.374427	0.364449	0.399461	0.515301
external_sohni_cellrep_2019_30726734	0.179906	0.0999699	0.166583	0.238305	0.253431	0.167385
external_soleboldo_communbiol_2020_32327715	0.743666	0.569064	0.562117	0.453821	0.710462	0.695852
external_vangalen_cell_2019_30827681	0.316599	0.146389	0.120911	0.180914	0.258556	0.237298
external_ventotormo_nature_2018_30429548	0.233556	0.382036	0.195221	0.334973	0.614069	0.620424
external_wang_jexpmed_2020_31753849	0.619566	0.587668	0.336204	0.579607	0.684809	0.795315
external_wang_natcellbiol_2020_31915373	0.108479	0.361104	0.0401077	0.0499327	0.289771	0.305922
external_wiedemann_cellrep_2023_36732947	0.577189	0.27523	0.487442	0.370853	0.325576	0.296544
external_zhao_natcommun_2020_33173058	0.416767	0.444646	0.219505	0.362621	0.37188	0.363728
% Total	0.483288	0.487469	0.399302	0.468323	0.578084	0.632079

### Sheet: RbNI scREF scores
Dataset	PCA	Harmony	geneFormer	scGPT	scVI	BAscVI		Counts
external_adams_sciadv_2020_32832599	834	6202	6143	4310	7181	6819		9982
external_aida_cellxgene_2023_1	7299	4918	7527	7197	8495	8482		9943
external_andrews_hepatolcommun_2022_34792289	2400	3538	794	3997	2199	1118		8417
external_bakken_nature_2021_34616062	27425	23008	35727	33309	38982	40865		49904
external_bautista_natcommun_2021_33597545	8020	5294	7776	7896	8387	8837		9979
external_bhatnakshatri_cellrepmed_2021_33763657	6704	6064	6492	5850	6371	7053		9724
external_cillo_immunity_2020_31924475	16461	11393	14740	15351	17136	17356		19952
external_demicheli_skeletmuscle_2020_32624006	6723	6118	4678	6600	6083	5971		9957
external_elmentaite_nature_2021_34497389	25370	19940	19989	23920	24218	25257		29945
external_fan_natcommun_2019_31320652	2861	2375	2087	2176	4306	4278		7958
external_garciaalonso_natgenet_2021_34857954	3596	6010	1390	6268	7949	7980		9894
external_guo_cellres_2018_30315278	5626	2813	3753	5314	4751	4560		6409
external_habermann_sciadv_2020_32832598	7135	4829	6518	7053	6983	6975		9981
external_han_nature_2020_32214235	61635	60703	22621	34873	74668	80925		155477
external_he_genomebiol_2020_33287869	58024	36802	43425	56223	57130	56874		75492
external_henry_cellrep_2018_30566875	4365	3340	3226	4075	4335	4185		9982
external_hildreth_natimmunol_2021_33907320	4748	2840	4000	3610	4556	4830		9988
external_jones_science_2022_35549404	102550	111755	76542	88868	127240	131767		212843
external_kfoury_cancercell_2021_34719426	7418	5635	6245	5900	6923	7126		9972
external_kong_immunity_2023_36720220	14361	9931	11586	10872	13457	14326		17249
external_lake_biorxiv_2021_1	5282	6967	7534	6284	6558	7620		9982
external_lein_cellxgene_2023_1	60339	61552	68933	61247	69340	75604		99810
external_lengyel_cellrep_2022_36543131	6532	6011	5667	5969	7211	6654		9712
external_liang_cellres_2023_1	82	1499	163	79	56	285		9983
external_litvinukova_nature_2020_32971526	8287	6942	7545	8018	8710	8643		9648
external_lukassen_emboj_2020_32246845	3186	3437	2996	2829	4516	4944		9980
external_macparland_natcommun_2018_30348985	3367	3729	1476	5241	4141	3141		8409
external_madissoon_genomebiol_2019_31892341	21151	17052	18987	19160	22377	23761		29801
external_mayr_embomolmed_2021_33650774	3476	2468	2276	2784	3611	3396		6009
external_menon_natcommun_2019_31653841	679	1850	367	489	416	573		12726
external_nie_devcell_2022_35504286	5477	3153	4512	5713	5352	4710		9313
external_nowickiosuch_cancerdiscov_2023_36929873	13979	12188	11285	13686	12558	13837		23427
external_pal_emboj_2021_33950524	7032	7103	4996	7187	6842	7536		9970
external_parikh_nature_2019_30814735	2476	2567	635	3059	3276	3243		4183
external_perez_science_2022_35389781	6352	5745	7777	6726	8539	8528		9645
external_qadir_procnatlacadsciusa_2020_32354994	400	4190	3176	3063	145	213		6123
external_reed_biorxiv_2023_1	8015	8073	7826	6832	8161	8134		9727
external_siletti_biorxiv_2023_1	79794	92364	79855	76304	88533	109906		208158
external_sohni_cellrep_2019_30726734	2043	790	2761	2745	2313	1334		9983
external_soleboldo_communbiol_2020_32327715	7516	5782	6052	4376	6809	6617		9788
external_vangalen_cell_2019_30827681	2087	886	602	1055	1581	1556		6633
external_ventotormo_nature_2018_30429548	9128	12678	9029	11537	21033	20253		34146
external_wang_jexpmed_2020_31753849	11543	10074	7957	11354	11586	11499		14515
external_wang_natcellbiol_2020_31915373	866	2556	168	224	2084	2078		7430
external_wiedemann_cellrep_2023_36732947	4789	2295	4416	3468	2799	2429		8680
external_zhao_natcommun_2020_33173058	3581	2337	2909	4056	4464	4106		9936
Total	651014	617796	555159	607147	744361	786184		1270765
Dataset	PCA	Harmony	BAscVI_geneFormer	BAscVI_scGPT	scVI	BAscVI
external_adams_sciadv_2020_32832599	0.0835504	0.621318	0.615408	0.431777	0.719395	0.68313
external_aida_cellxgene_2023_1	0.734084	0.494619	0.757015	0.723826	0.85437	0.853062
external_andrews_hepatolcommun_2022_34792289	0.285137	0.42034	0.0943329	0.474872	0.261257	0.132826
external_bakken_nature_2021_34616062	0.549555	0.461045	0.715915	0.667462	0.78114	0.818872
external_bautista_natcommun_2021_33597545	0.803688	0.530514	0.779236	0.791262	0.840465	0.88556
external_bhatnakshatri_cellrepmed_2021_33763657	0.689428	0.623612	0.667626	0.601604	0.655183	0.725319
external_cillo_immunity_2020_31924475	0.82503	0.57102	0.738773	0.769397	0.858861	0.869888
external_demicheli_skeletmuscle_2020_32624006	0.675203	0.614442	0.46982	0.66285	0.610927	0.599679
external_elmentaite_nature_2021_34497389	0.84722	0.665887	0.667524	0.798798	0.808749	0.843446
external_fan_natcommun_2019_31320652	0.359512	0.298442	0.262252	0.273436	0.541091	0.537572
external_garciaalonso_natgenet_2021_34857954	0.363453	0.607439	0.140489	0.633515	0.803416	0.806549
external_guo_cellres_2018_30315278	0.877828	0.438914	0.585583	0.829147	0.741301	0.711499
external_habermann_sciadv_2020_32832598	0.714858	0.483819	0.653041	0.706643	0.699629	0.698828
external_han_nature_2020_32214235	0.396425	0.390431	0.145494	0.224297	0.480251	0.520495
external_he_genomebiol_2020_33287869	0.768611	0.487495	0.575227	0.744754	0.756769	0.753378
external_henry_cellrep_2018_30566875	0.437287	0.334602	0.323182	0.408235	0.434282	0.419255
external_hildreth_natimmunol_2021_33907320	0.47537	0.284341	0.400481	0.361434	0.456147	0.48358
external_jones_science_2022_35549404	0.481811	0.525058	0.359617	0.417528	0.597812	0.619081
external_kfoury_cancercell_2021_34719426	0.743883	0.565082	0.626254	0.591657	0.694244	0.714601
external_kong_immunity_2023_36720220	0.83257	0.575744	0.671691	0.630297	0.780161	0.830541
external_lake_biorxiv_2021_1	0.529152	0.697956	0.754759	0.629533	0.656983	0.763374
external_lein_cellxgene_2023_1	0.604539	0.616692	0.690642	0.613636	0.69472	0.757479
external_lengyel_cellrep_2022_36543131	0.67257	0.618925	0.583505	0.6146	0.742484	0.685132
external_liang_cellres_2023_1	0.00821396	0.150155	0.0163278	0.00791345	0.00560954	0.0285485
external_litvinukova_nature_2020_32971526	0.858934	0.719527	0.782027	0.831053	0.902778	0.895833
external_lukassen_emboj_2020_32246845	0.319238	0.344389	0.3002	0.283467	0.452505	0.495391
external_macparland_natcommun_2018_30348985	0.400404	0.443453	0.175526	0.623261	0.492449	0.373528
external_madissoon_genomebiol_2019_31892341	0.709741	0.572196	0.637126	0.642931	0.750881	0.797322
external_mayr_embomolmed_2021_33650774	0.578466	0.410717	0.378765	0.463305	0.600932	0.565152
external_menon_natcommun_2019_31653841	0.0533553	0.145372	0.0288386	0.0384253	0.032689	0.0450259
external_nie_devcell_2022_35504286	0.588103	0.338559	0.484484	0.613444	0.574681	0.505745
external_nowickiosuch_cancerdiscov_2023_36929873	0.596705	0.520254	0.481709	0.584198	0.536048	0.590643
external_pal_emboj_2021_33950524	0.705316	0.712437	0.501103	0.720863	0.686259	0.755868
external_parikh_nature_2019_30814735	0.59192	0.613674	0.151805	0.731293	0.78317	0.775281
external_perez_science_2022_35389781	0.65858	0.595645	0.806325	0.697356	0.885329	0.884189
external_qadir_procnatlacadsciusa_2020_32354994	0.0653275	0.684305	0.5187	0.500245	0.0236812	0.0347869
external_reed_biorxiv_2023_1	0.823995	0.829958	0.804565	0.702375	0.839005	0.836229
external_siletti_biorxiv_2023_1	0.383334	0.443721	0.383627	0.366568	0.425316	0.527993
external_sohni_cellrep_2019_30726734	0.204648	0.0791345	0.27657	0.274967	0.231694	0.133627
external_soleboldo_communbiol_2020_32327715	0.767879	0.590723	0.618308	0.447078	0.695648	0.676032
external_vangalen_cell_2019_30827681	0.314639	0.133575	0.0907583	0.159053	0.238354	0.234585
external_ventotormo_nature_2018_30429548	0.267323	0.371288	0.264423	0.337873	0.615973	0.59313
external_wang_jexpmed_2020_31753849	0.795246	0.694041	0.548192	0.782225	0.798209	0.792215
external_wang_natcellbiol_2020_31915373	0.116555	0.344011	0.022611	0.030148	0.280485	0.279677
external_wiedemann_cellrep_2023_36732947	0.551728	0.264401	0.508756	0.399539	0.322465	0.279839
external_zhao_natcommun_2020_33173058	0.360407	0.235205	0.292774	0.408213	0.449275	0.413245
% Total	0.512301	0.486161	0.43687	0.477781	0.585758	0.61867

### Sheet: KNI Harmony
Dataset	HarmEmb_sample_PC10_CL100	HarmEmb_sample_PC10_CL20	HarmEmb_sample_PC10_CL250	HarmEmb_sample_study_PC10_CL100	HarmEmb_sample_study_PC10_CL20	HarmEmb_sample_study_PC10_CL250	HarmEmb_study_PC10_CL100	HarmEmb_study_PC10_CL20	HarmEmb_study_PC10_CL250
external_adams_sciadv_2020_32832599	3508	6488	6164	6488	3508	3338	3909	6164	4186
external_aida_cellxgene_2023_1	1322	4147	4990	4147	1322	5866	4845	4990	4667
external_andrews_hepatolcommun_2022_34792289	3281	3817	3793	3817	3281	2581	2678	3793	2804
external_bakken_nature_2021_34616062	28856	7992	20870	7992	28856	23184	26205	20870	26448
external_bautista_natcommun_2021_33597545	4806	5628	5352	5628	4806	3937	4256	5352	4481
external_bhatnakshatri_cellrepmed_2021_33763657	5625	6308	6231	6308	5625	5418	5732	6231	5849
external_cillo_immunity_2020_31924475	14491	13572	12717	13572	14491	12436	10965	12717	10674
external_demicheli_skeletmuscle_2020_32624006	6053	6947	6234	6947	6053	3495	4043	6234	4271
external_elmentaite_nature_2021_34497389	19603	22227	21293	22227	19603	15000	15084	21293	15269
external_fan_natcommun_2019_31320652	2236	2688	2388	2688	2236	2816	2853	2388	2908
external_garciaalonso_natgenet_2021_34857954	5888	7134	6632	7134	5888	5138	5880	6632	6112
external_guo_cellres_2018_30315278	2579	3893	3509	3893	2579	1667	1728	3509	1845
external_habermann_sciadv_2020_32832598	4692	4892	4670	4892	4692	4299	4380	4670	4452
external_han_nature_2020_32214235	57868	62243	61226	62243	57868	48128	58623	61226	59608
external_he_genomebiol_2020_33287869	36173	39547	39625	39547	36173	30571	31816	39625	32188
external_henry_cellrep_2018_30566875	3298	3405	3375	3405	3298	2802	2796	3375	2828
external_hildreth_natimmunol_2021_33907320	2433	3127	2874	3127	2433	1653	1790	2874	1923
external_jones_science_2022_35549404	88350	111234	110848	111234	88350	50871	55510	110848	57000
external_kfoury_cancercell_2021_34719426	6435	6781	6142	6781	6435	6677	5893	6142	5862
external_kong_immunity_2023_36720220	10115	10964	10671	10964	10115	10287	10189	10671	10342
external_lake_biorxiv_2021_1	5777	7001	7136	7001	5777	2658	2631	7136	2731
external_lein_cellxgene_2023_1	60170	52088	59157	52088	60170	56669	60719	59157	60473
external_lengyel_cellrep_2022_36543131	5665	6356	6049	6356	5665	4132	4300	6049	4497
external_liang_cellres_2023_1	1344	862	1101	862	1344	756	725	1101	754
external_litvinukova_nature_2020_32971526	5640	7443	7053	7443	5640	3911	3759	7053	3949
external_lukassen_emboj_2020_32246845	3344	3687	3814	3687	3344	1797	1983	3814	2086
external_macparland_natcommun_2018_30348985	3971	4962	4475	4962	3971	3743	3908	4475	4029
external_madissoon_genomebiol_2019_31892341	18226	18886	18123	18886	18226	4779	5302	18123	5711
external_mayr_embomolmed_2021_33650774	2664	2570	2482	2570	2664	2364	2421	2482	2458
external_menon_natcommun_2019_31653841	2424	1872	2031	1872	2424	1899	1955	2031	2052
external_nie_devcell_2022_35504286	4891	5709	5254	5709	4891	3003	3281	5254	3120
external_nowickiosuch_cancerdiscov_2023_36929873	12226	12775	12904	12775	12226	1470	829	12904	1074
	6463	7553	7078	7553	6463	6858	6806	7078	6858
external_parikh_nature_2019_30814735	3046	3055	2913	3055	3046	2478	2421	2913	2391
external_perez_science_2022_35389781	4481	5803	5921	5803	4481	6221	5557	5921	5543
external_qadir_procnatlacadsciusa_2020_32354994	4188	4258	4203	4258	4188	2297	2622	4203	2768
external_reed_biorxiv_2023_1	7312	8409	8204	8409	7312	7691	7750	8204	7834
external_siletti_biorxiv_2023_1	95751	63278	83353	63278	95751	61414	82169	83353	78987
external_sohni_cellrep_2019_30726734	605	1136	998	1136	605	474	611	998	655
external_soleboldo_communbiol_2020_32327715	5951	5918	5570	5918	5951	4221	4552	5570	4742
external_vangalen_cell_2019_30827681	1094	956	971	956	1094	863	988	971	1032
external_ventotormo_nature_2018_30429548	11429	14718	13045	14718	11429	9365	9689	13045	9740
external_wang_jexpmed_2020_31753849	8211	8410	8530	8410	8211	1788	1953	8530	2068
external_wang_natcellbiol_2020_31915373	2180	2753	2683	2753	2180	1682	1896	2683	1985
external_wiedemann_cellrep_2023_36732947	2088	2347	2389	2347	2088	1876	1976	2389	2012
external_zhao_natcommun_2020_33173058	3828	5153	4418	5153	3828	2843	2542	4418	2557
Total	590581	590992	619459	590992	590581	437416	482520	619459	485823

### Sheet: KNI transformer
Dataset	scVI_geneFormer	scGPT_finetuned_autoencoder_normalized	scGPT_finetuned_raw	BAscVI_geneFormer	BAscVI_scGPT_raw	BAscVI_scGPT_zero_shot_normalized
external_adams_sciadv_2020_32832599	5635	4136	806	6101	3606	4748
external_aida_cellxgene_2023_1	7698	7474	464	7565	2647	7336
external_andrews_hepatolcommun_2022_34792289	840	4011	219	871	1098	2635
external_bakken_nature_2021_34616062	37159	30656	1125	38475	14017	23862
external_bautista_natcommun_2021_33597545	6401	8046	1568	6338	6212	7314
external_bhatnakshatri_cellrepmed_2021_33763657	6732	6367	3407	6781	4992	6500
external_cillo_immunity_2020_31924475	12666	16118	2775	12647	11385	16423
external_demicheli_skeletmuscle_2020_32624006	4213	6402	3419	4131	4164	5845
external_elmentaite_nature_2021_34497389	17823	24797	6584	18000	18764	23137
external_fan_natcommun_2019_31320652	2220	2266	1655	2159	2525	2665
external_garciaalonso_natgenet_2021_34857954	1259	5873	1643	1305	4163	6416
external_guo_cellres_2018_30315278	3226	5190	595	3107	1059	4551
external_habermann_sciadv_2020_32832598	6117	6973	2877	6075	4894	6187
external_han_nature_2020_32214235	19144	38087	5078	18621	26959	36888
external_he_genomebiol_2020_33287869	34397	57162	23064	34064	39712	51526
external_henry_cellrep_2018_30566875	3003	4322	1206	3115	3060	4802
external_hildreth_natimmunol_2021_33907320	3924	3773	2008	3926	3691	4173
external_jones_science_2022_35549404	62494	78132	10936	61002	53571	72338
external_kfoury_cancercell_2021_34719426	5817	6417	2338	5872	6179	7003
external_kong_immunity_2023_36720220	11728	11751	5729	11264	10539	11670
external_lake_biorxiv_2021_1	6506	6929	2525	5744	4322	5247
external_lein_cellxgene_2023_1	70909	58549	8484	71971	41979	39499
external_lengyel_cellrep_2022_36543131	5226	6227	2495	5186	5107	5122
external_liang_cellres_2023_1	118	40	4	137	35	73
external_litvinukova_nature_2020_32971526	7011	8271	3238	6802	7062	8020
external_lukassen_emboj_2020_32246845	1730	2109	47	1979	3151	3040
external_macparland_natcommun_2018_30348985	1210	4577	844	1277	2959	4738
external_madissoon_genomebiol_2019_31892341	16596	19380	9003	17529	18957	21573
external_mayr_embomolmed_2021_33650774	2507	3203	3330	2320	3449	3798
external_menon_natcommun_2019_31653841	536	824	513	548	481	562
external_nie_devcell_2022_35504286	4722	6169	2067	4551	3324	6267
external_nowickiosuch_cancerdiscov_2023_36929873	10282	13532	3881	10755	9774	12797
external_pal_emboj_2021_33950524	5199	5771	1466	5112	4706	6581
external_parikh_nature_2019_30814735	458	2916	47	465	927	3138
external_perez_science_2022_35389781	7259	6952	2104	7574	7673	8514
external_qadir_procnatlacadsciusa_2020_32354994	2597	2542	105	2392	699	2645
external_reed_biorxiv_2023_1	7894	8257	4529	8308	7372	8257
external_siletti_biorxiv_2023_1	77940	75863	11800	78439	25916	58476
external_sohni_cellrep_2019_30726734	1663	2379	937	1530	1189	2576
external_soleboldo_communbiol_2020_32327715	5502	4442	1707	5658	6156	6136
external_vangalen_cell_2019_30827681	802	1200	658	640	662	1135
external_ventotormo_nature_2018_30429548	6666	11438	2848	6906	3403	10694
external_wang_jexpmed_2020_31753849	4880	8413	57	5466	2281	6989
external_wang_natcellbiol_2020_31915373	298	371	1153	302	1909	1459
external_wiedemann_cellrep_2023_36732947	4231	3219	1980	3738	2609	3705
external_zhao_natcommun_2020_33173058	2181	3603	711	1985	1307	3091
Total	507419	595129	144029	508733	390646	540151

### Sheet: KNI BA-scVI scVI
Dataset	BaScVI_4L_Both_30_10BC	BaScVI_4L_Both_30_100BC	BaScVI_4L_Both_30_1kBC	BaScVI_4L_Both_30_10kBC		ScVI_4L_Both_30
external_adams_sciadv_2020_32832599	7449	6645	7166	1912		7392
external_aida_cellxgene_2023_1	8663	8747	8659	3450		8641
external_andrews_hepatolcommun_2022_34792289	2009	2232	1204	1062		2288
external_bakken_nature_2021_34616062	40352	36996	39871	31190		36263
external_bautista_natcommun_2021_33597545	8597	8454	8953	2982		8064
external_bhatnakshatri_cellrepmed_2021_33763657	6922	6728	7410	5231		6565
external_cillo_immunity_2020_31924475	17501	17420	17536	6530		17233
external_demicheli_skeletmuscle_2020_32624006	6020	6161	6137	2963		6315
external_elmentaite_nature_2021_34497389	24526	24279	25642	12872		24126
external_fan_natcommun_2019_31320652	2945	2880	2696	1759		2994
external_garciaalonso_natgenet_2021_34857954	8180	7831	8382	4289		8046
external_guo_cellres_2018_30315278	3938	4078	4170	1533		4232
external_habermann_sciadv_2020_32832598	7221	7087	7267	3182		7138
external_han_nature_2020_32214235	73601	76403	82824	32982		74402
external_he_genomebiol_2020_33287869	58011	58883	58698	31496		58154
external_henry_cellrep_2018_30566875	3961	4084	3959	2331		4359
external_hildreth_natimmunol_2021_33907320	4517	4597	4737	2133		4581
external_jones_science_2022_35549404	129477	127780	137965	72135		125040
external_kfoury_cancercell_2021_34719426	7047	7124	7099	3312		7065
external_kong_immunity_2023_36720220	13287	13724	14405	8126		13300
external_lake_biorxiv_2021_1	6856	6972	7967	4863		6177
external_lein_cellxgene_2023_1	76835	72202	76663	63401		66635
external_lengyel_cellrep_2022_36543131	7094	7198	6905	3639		7253
external_liang_cellres_2023_1	374	58	208	2		16
external_litvinukova_nature_2020_32971526	8726	8892	8840	2897		8826
external_lukassen_emboj_2020_32246845	4599	4453	5043	1650		4370
external_macparland_natcommun_2018_30348985	4172	4286	3255	2148		4347
external_madissoon_genomebiol_2019_31892341	23390	22929	24549	11301		22996
external_mayr_embomolmed_2021_33650774	3655	3699	3547	1574		3773
external_menon_natcommun_2019_31653841	1187	402	588	120		414
external_nie_devcell_2022_35504286	5351	5647	4951	2485		5792
external_nowickiosuch_cancerdiscov_2023_36929873	12860	12308	14097	8473		12198
external_pal_emboj_2021_33950524	7416	6968	7929	4294		7235
external_parikh_nature_2019_30814735	3510	3513	3398	1681		3340
external_perez_science_2022_35389781	8793	8792	8734	3796		8722
external_qadir_procnatlacadsciusa_2020_32354994	4541	3759	4237	1974		3572
external_reed_biorxiv_2023_1	8618	8699	9023	5321		8813
external_siletti_biorxiv_2023_1	100575	94088	107264	76585		83151
external_sohni_cellrep_2019_30726734	2264	2233	1671	703		2530
external_soleboldo_communbiol_2020_32327715	7030	6994	6811	3997		6954
external_vangalen_cell_2019_30827681	1685	1780	1574	692		1715
external_ventotormo_nature_2018_30429548	20543	21132	21185	8517		20968
external_wang_jexpmed_2020_31753849	11402	10312	11544	4534		9940
external_wang_natcellbiol_2020_31915373	2331	2097	2273	1502		2153
external_wiedemann_cellrep_2023_36732947	2767	2612	2574	1806		2826
external_zhao_natcommun_2020_33173058	3187	3909	3614	740		3695
Total	773985	758067	803224	450165		734609

### Sheet: RbNI Harmony
Dataset	HarmEmb_sample_PC10_CL100	HarmEmb_sample_PC10_CL20	HarmEmb_sample_PC10_CL250	HarmEmb_sample_study_PC10_CL100	HarmEmb_sample_study_PC10_CL20	HarmEmb_sample_study_PC10_CL250	HarmEmb_study_PC10_CL100	HarmEmb_study_PC10_CL20	HarmEmb_study_PC10_CL250
external_adams_sciadv_2020_32832599	2404	6592	6202	6592	2404	3110	3321	6202	3711
external_aida_cellxgene_2023_1	874	4730	4918	4730	874	5262	4348	4918	4069
external_andrews_hepatolcommun_2022_34792289	910	3529	3538	3529	910	2504	2057	3538	2300
external_bakken_nature_2021_34616062	27618	10756	23008	10756	27618	22905	25083	23008	25458
external_bautista_natcommun_2021_33597545	3944	5589	5294	5589	3944	3888	4052	5294	4246
external_bhatnakshatri_cellrepmed_2021_33763657	4395	6090	6064	6090	4395	5086	5420	6064	5686
external_cillo_immunity_2020_31924475	13373	12193	11393	12193	13373	13642	12422	11393	11861
external_demicheli_skeletmuscle_2020_32624006	4892	6701	6118	6701	4892	3098	3606	6118	3975
external_elmentaite_nature_2021_34497389	15773	20976	19940	20976	15773	16531	15943	19940	16504
external_fan_natcommun_2019_31320652	2106	2657	2375	2657	2106	2772	2840	2375	2855
external_garciaalonso_natgenet_2021_34857954	3673	6589	6010	6589	3673	4034	4755	6010	5183
external_guo_cellres_2018_30315278	509	3302	2813	3302	509	1495	1527	2813	1551
external_habermann_sciadv_2020_32832598	3467	5176	4829	5176	3467	4465	4571	4829	4552
external_han_nature_2020_32214235	47092	61827	60703	61827	47092	49012	58297	60703	58960
external_he_genomebiol_2020_33287869	29747	36987	36802	36987	29747	30356	30799	36802	31678
external_henry_cellrep_2018_30566875	2690	3171	3340	3171	2690	2882	2632	3340	2769
external_hildreth_natimmunol_2021_33907320	2257	3071	2840	3071	2257	1590	1758	2840	1833
external_jones_science_2022_35549404	73770	113530	111755	113530	73770	56385	60915	111755	62018
external_kfoury_cancercell_2021_34719426	6132	6269	5635	6269	6132	6133	5367	5635	5399
external_kong_immunity_2023_36720220	7567	10418	9931	10418	7567	10668	10365	9931	10431
external_lake_biorxiv_2021_1	3868	6871	6967	6871	3868	2472	2450	6967	2399
external_lein_cellxgene_2023_1	60818	59076	61552	59076	60818	56597	59834	61552	59320
external_lengyel_cellrep_2022_36543131	5235	6407	6011	6407	5235	4857	4434	6011	4642
external_liang_cellres_2023_1	1082	1556	1499	1556	1082	1333	1564	1499	1845
external_litvinukova_nature_2020_32971526	4798	7417	6942	7417	4798	3727	3593	6942	3823
external_lukassen_emboj_2020_32246845	2782	3404	3437	3404	2782	1753	2034	3437	2127
external_macparland_natcommun_2018_30348985	1554	4360	3729	4360	1554	3113	2990	3729	3198
external_madissoon_genomebiol_2019_31892341	16193	18282	17052	18282	16193	4790	5077	17052	5593
external_mayr_embomolmed_2021_33650774	1863	2563	2468	2563	1863	2262	2295	2468	2325
external_menon_natcommun_2019_31653841	1428	1746	1850	1746	1428	1692	1791	1850	1790
external_nie_devcell_2022_35504286	811	3877	3153	3877	811	2022	2088	3153	1934
external_nowickiosuch_cancerdiscov_2023_36929873	10188	12589	12188	12589	10188	1154	414	12188	499
external_pal_emboj_2021_33950524	6051	7479	7103	7479	6051	7411	7058	7103	7086
external_parikh_nature_2019_30814735	1671	2785	2567	2785	1671	2071	1922	2567	1957
external_perez_science_2022_35389781	4494	5819	5745	5819	4494	5791	5173	5745	5111
external_qadir_procnatlacadsciusa_2020_32354994	3429	4242	4190	4242	3429	2636	2866	4190	3109
external_reed_biorxiv_2023_1	6496	8467	8073	8467	6496	7677	7801	8073	7913
external_siletti_biorxiv_2023_1	95297	71520	92364	71520	95297	68739	89987	92364	86252
external_sohni_cellrep_2019_30726734	227	1005	790	1005	227	311	577	790	593
external_soleboldo_communbiol_2020_32327715	4987	5922	5782	5922	4987	4051	4314	5782	4450
external_vangalen_cell_2019_30827681	986	870	886	870	986	797	915	886	991
external_ventotormo_nature_2018_30429548	9704	14395	12678	14395	9704	9140	9136	12678	9137
external_wang_jexpmed_2020_31753849	8532	10405	10074	10405	8532	2957	2607	10074	3061
external_wang_natcellbiol_2020_31915373	2134	2668	2556	2668	2134	1584	1800	2556	1932
external_wiedemann_cellrep_2023_36732947	1889	2268	2295	2268	1889	1846	1968	2295	1928
external_zhao_natcommun_2020_33173058	99	2959	2337	2959	99	1475	1290	2337	1403
Total	509809	599105	617796	599105	509809	448076	486056	617796	489457

### Sheet: RbNI transformer
Dataset	scVI_geneFormer	scGPT_finetuned_autoencoder_normalized	BAscVI_geneFormer	BAscVI_scGPT_zero_shot_raw	BAscVI_scGPT_zero_shot_normalized	Note: raw finetuned results are not reported due to dimentionality dependence of RbNI
external_adams_sciadv_2020_32832599	6143	3874	6811	4105	5082
external_aida_cellxgene_2023_1	7527	7134	7821	3200	7774
external_andrews_hepatolcommun_2022_34792289	794	3677	717	1188	2768
external_bakken_nature_2021_34616062	35727	33971	37615	23966	29939
external_bautista_natcommun_2021_33597545	7776	7874	7337	7386	7908
external_bhatnakshatri_cellrepmed_2021_33763657	6492	6113	6615	5100	6653
external_cillo_immunity_2020_31924475	14740	15475	15030	13472	16910
external_demicheli_skeletmuscle_2020_32624006	4678	6441	4374	4633	6018
external_elmentaite_nature_2021_34497389	19989	23740	20393	20668	24055
external_fan_natcommun_2019_31320652	2087	2293	2089	2799	2548
external_garciaalonso_natgenet_2021_34857954	1390	6487	1875	5145	7712
external_guo_cellres_2018_30315278	3753	5313	3239	2087	5439
external_habermann_sciadv_2020_32832598	6518	7124	6412	5215	6295
external_han_nature_2020_32214235	22621	34939	22844	30267	40010
external_he_genomebiol_2020_33287869	43425	56417	42236	43313	54623
external_henry_cellrep_2018_30566875	3226	4327	3297	3028	4907
external_hildreth_natimmunol_2021_33907320	4000	3561	4062	3654	4453
external_jones_science_2022_35549404	76542	88798	74028	63357	82582
external_kfoury_cancercell_2021_34719426	6245	6218	6636	6846	7322
external_kong_immunity_2023_36720220	11586	10950	11238	10373	12147
external_lake_biorxiv_2021_1	7534	6573	6850	4969	5512
external_lein_cellxgene_2023_1	68933	61520	71145	45493	41588
external_lengyel_cellrep_2022_36543131	5667	6201	5567	5510	5471
external_liang_cellres_2023_1	163	72	264	277	199
external_litvinukova_nature_2020_32971526	7545	7993	7137	7554	8177
external_lukassen_emboj_2020_32246845	2996	2350	3093	3435	3967
external_macparland_natcommun_2018_30348985	1476	5099	1807	3939	5295
external_madissoon_genomebiol_2019_31892341	18987	19064	19930	20478	22549
external_mayr_embomolmed_2021_33650774	2276	3011	2034	3189	3584
external_menon_natcommun_2019_31653841	367	493	516	428	520
external_nie_devcell_2022_35504286	4512	5826	4665	3167	6012
external_nowickiosuch_cancerdiscov_2023_36929873	11285	13653	11996	10491	13659
external_pal_emboj_2021_33950524	4996	5645	5949	4837	6575
external_parikh_nature_2019_30814735	635	3445	573	1009	3559
external_perez_science_2022_35389781	7777	6587	8213	8220	8490
external_qadir_procnatlacadsciusa_2020_32354994	3176	2983	2625	753	3010
external_reed_biorxiv_2023_1	7826	8197	8311	6809	8241
external_siletti_biorxiv_2023_1	79855	76194	80661	33349	64428
external_sohni_cellrep_2019_30726734	2761	2482	2886	1761	3300
external_soleboldo_communbiol_2020_32327715	6052	4321	6163	6600	6213
external_vangalen_cell_2019_30827681	602	1217	738	534	1307
external_ventotormo_nature_2018_30429548	9029	11472	8002	3737	12190
external_wang_jexpmed_2020_31753849	7957	11547	9489	4803	10607
external_wang_natcellbiol_2020_31915373	168	253	190	1895	1778
external_wiedemann_cellrep_2023_36732947	4416	3239	3766	2425	3298
external_zhao_natcommun_2020_33173058	2909	4213	2722	1510	4044
Total	555159	608376	559961	446974	588718

### Sheet: RbNI BAscVI scVI
Dataset	BaScVI_4L_Both_30_10BC	BaScVI_4L_Both_30_100BC	BaScVI_4L_Both_30_1kBC	BaScVI_4L_Both_30_10kBC		ScVI_4L_Both_30
external_adams_sciadv_2020_32832599	7026	6540	6819	1469		7181
external_aida_cellxgene_2023_1	8444	8606	8482	2598		8495
external_andrews_hepatolcommun_2022_34792289	1803	2074	1118	931		2199
external_bakken_nature_2021_34616062	40232	39329	40865	25959		38982
external_bautista_natcommun_2021_33597545	8546	8511	8837	2607		8387
external_bhatnakshatri_cellrepmed_2021_33763657	6276	6514	7053	4392		6371
external_cillo_immunity_2020_31924475	17236	17334	17356	4502		17136
external_demicheli_skeletmuscle_2020_32624006	5643	6048	5971	2472		6083
external_elmentaite_nature_2021_34497389	24669	24302	25257	10546		24218
external_fan_natcommun_2019_31320652	4116	4282	4278	2394		4306
external_garciaalonso_natgenet_2021_34857954	7663	7368	7980	3657		7949
external_guo_cellres_2018_30315278	4404	4480	4560	1282		4751
external_habermann_sciadv_2020_32832598	6896	6875	6975	2641		6983
external_han_nature_2020_32214235	70399	75091	80925	27834		74668
external_he_genomebiol_2020_33287869	55735	57143	56874	24787		57130
external_henry_cellrep_2018_30566875	4063	4176	4185	1907		4335
external_hildreth_natimmunol_2021_33907320	4360	4666	4830	1672		4556
external_jones_science_2022_35549404	118654	124482	131767	56032		127240
external_kfoury_cancercell_2021_34719426	6873	7059	7126	2395		6923
external_kong_immunity_2023_36720220	13309	13968	14326	6607		13457
external_lake_biorxiv_2021_1	6513	7529	7620	3876		6558
external_lein_cellxgene_2023_1	71090	72085	75604	51084		69340
external_lengyel_cellrep_2022_36543131	6746	7097	6654	2893		7211
external_liang_cellres_2023_1	901	82	285	11		56
external_litvinukova_nature_2020_32971526	8495	8738	8643	2380		8710
external_lukassen_emboj_2020_32246845	4172	4378	4944	1360		4516
external_macparland_natcommun_2018_30348985	3739	4341	3141	1823		4141
external_madissoon_genomebiol_2019_31892341	22321	22229	23761	8787		22377
external_mayr_embomolmed_2021_33650774	3484	3434	3396	1216		3611
external_menon_natcommun_2019_31653841	1095	288	573	86		416
external_nie_devcell_2022_35504286	4808	5279	4710	2033		5352
external_nowickiosuch_cancerdiscov_2023_36929873	12122	12513	13837	6716		12558
external_pal_emboj_2021_33950524	6870	6567	7536	3328		6842
external_parikh_nature_2019_30814735	3278	3380	3243	1364		3276
external_perez_science_2022_35389781	8519	8611	8528	2689		8539
external_qadir_procnatlacadsciusa_2020_32354994	179	358	213	27		145
external_reed_biorxiv_2023_1	7061	8140	8134	4074		8161
external_siletti_biorxiv_2023_1	89862	96759	109906	59687		88533
external_sohni_cellrep_2019_30726734	2179	2150	1334	465		2313
external_soleboldo_communbiol_2020_32327715	6638	6765	6617	3371		6809
external_vangalen_cell_2019_30827681	1590	1764	1556	534		1581
external_ventotormo_nature_2018_30429548	19812	20630	20253	6644		21033
external_wang_jexpmed_2020_31753849	11149	11335	11499	3691		11586
external_wang_natcellbiol_2020_31915373	2103	1936	2078	1149		2084
external_wiedemann_cellrep_2023_36732947	2443	2488	2429	1398		2799
external_zhao_natcommun_2020_33173058	3321	4948	4106	588		4464
Total	726837	752672	786184	357958		744361

### Sheet: RbNI_TabulaSapiens
Study	Score	Count
external_adams_sciadv_2020_32832599	5886	9963
external_aida_cellxgene_2023_1	7300	9918
external_andrews_hepatolcommun_2022_34792289	1216	8395
external_bakken_nature_2021_34616062	41135	49786
external_bautista_natcommun_2021_33597545	8608	9953
external_bhatnakshatri_cellrepmed_2021_33763657	6658	9688
external_cillo_immunity_2020_31924475	15142	19909
external_demicheli_skeletmuscle_2020_32624006	6110	9936
external_elmentaite_nature_2021_34497389	22412	29868
external_fan_natcommun_2019_31320652	2764	7939
external_garciaalonso_natgenet_2021_34857954	8225	9860
external_guo_cellres_2018_30315278	4212	6381
external_habermann_sciadv_2020_32832598	6506	9961
external_han_nature_2020_32214235	73365	155047
external_he_genomebiol_2020_33287869	55362	75320
external_henry_cellrep_2018_30566875	3089	9957
external_hildreth_natimmunol_2021_33907320	4419	9963
external_jones_science_2022_35549404	105236	208550
external_kfoury_cancercell_2021_34719426	6934	9944
external_kong_immunity_2023_36720220	14169	17209
external_lake_biorxiv_2021_1	7870	9957
external_lein_cellxgene_2023_1	74869	99546
external_lengyel_cellrep_2022_36543131	6540	9690
external_liang_cellres_2023_1	1	9963
external_litvinukova_nature_2020_32971526	8694	9622
external_lukassen_emboj_2020_32246845	3748	9952
external_macparland_natcommun_2018_30348985	3181	8385
external_madissoon_genomebiol_2019_31892341	21988	29710
external_mayr_embomolmed_2021_33650774	2904	5990
external_menon_natcommun_2019_31653841	129	12697
external_nie_devcell_2022_35504286	4666	9292
external_nowickiosuch_cancerdiscov_2023_36929873	13053	23357
external_pal_emboj_2021_33950524	7031	9977
external_parikh_nature_2019_30814735	3151	4172
external_perez_science_2022_35389781	7211	9624
external_qadir_procnatlacadsciusa_2020_32354994	3965	6106
external_reed_biorxiv_2023_1	7972	9705
external_siletti_biorxiv_2023_1	112352	207610
external_sohni_cellrep_2019_30726734	1614	9960
external_soleboldo_communbiol_2020_32327715	6822	9758
external_vangalen_cell_2019_30827681	1524	6608
external_ventotormo_nature_2018_30429548	18088	34034
external_wang_jexpmed_2020_31753849	10982	14482
external_wang_natcellbiol_2020_31915373	1718	7405
external_wiedemann_cellrep_2023_36732947	2437	8648
external_zhao_natcommun_2020_33173058	3856	9910

### Sheet: KNI_TabulaSapiens
Study	Score	Count
external_adams_sciadv_2020_32832599	6119	9963
external_aida_cellxgene_2023_1	7732	9918
external_andrews_hepatolcommun_2022_34792289	1285	8395
external_bakken_nature_2021_34616062	40533	49786
external_bautista_natcommun_2021_33597545	8702	9953
external_bhatnakshatri_cellrepmed_2021_33763657	7088	9688
external_cillo_immunity_2020_31924475	16060	19909
external_demicheli_skeletmuscle_2020_32624006	6136	9936
external_elmentaite_nature_2021_34497389	22591	29868
external_fan_natcommun_2019_31320652	2849	7939
external_garciaalonso_natgenet_2021_34857954	8284	9860
external_guo_cellres_2018_30315278	4076	6381
external_habermann_sciadv_2020_32832598	6837	9961
external_han_nature_2020_32214235	74964	155047
external_he_genomebiol_2020_33287869	57005	75320
external_henry_cellrep_2018_30566875	3196	9957
external_hildreth_natimmunol_2021_33907320	4510	9963
external_jones_science_2022_35549404	90225	208550
external_kfoury_cancercell_2021_34719426	7025	9944
external_kong_immunity_2023_36720220	14016	17209
external_lake_biorxiv_2021_1	7930	9957
external_lein_cellxgene_2023_1	75760	99546
external_lengyel_cellrep_2022_36543131	6695	9690
external_liang_cellres_2023_1	0	9963
external_litvinukova_nature_2020_32971526	8810	9622
external_lukassen_emboj_2020_32246845	3743	9952
external_macparland_natcommun_2018_30348985	3319	8385
external_madissoon_genomebiol_2019_31892341	22854	29710
external_mayr_embomolmed_2021_33650774	3095	5990
external_menon_natcommun_2019_31653841	150	12697
external_nie_devcell_2022_35504286	4885	9292
external_nowickiosuch_cancerdiscov_2023_36929873	13218	23357
external_pal_emboj_2021_33950524	7258	9977
external_parikh_nature_2019_30814735	3249	4172
external_perez_science_2022_35389781	7830	9624
external_qadir_procnatlacadsciusa_2020_32354994	4252	6106
external_reed_biorxiv_2023_1	8323	9705
external_siletti_biorxiv_2023_1	106463	207610
external_sohni_cellrep_2019_30726734	1530	9960
external_soleboldo_communbiol_2020_32327715	7008	9758
external_vangalen_cell_2019_30827681	1594	6608
external_ventotormo_nature_2018_30429548	18888	34034
external_wang_jexpmed_2020_31753849	11107	14482
external_wang_natcellbiol_2020_31915373	1800	7405
external_wiedemann_cellrep_2023_36732947	2620	8648
external_zhao_natcommun_2020_33173058	3382	9910
