## Supplemental Table 4 for "Adversarial learning enables unbiased organism-wide cross-species alignment of single-cell RNA data at scale"

### Sheet: Mouse_KNI
		Mouse only	Joint trained mouse only	Joint trained mouse and human labels		Counts mouse only	Counts joint
	external_m-almanzar_nature_2020_32669714	32315	34179	58295		141331	141601
	external_m-garciaflores_cellrep_2023_36599348	8234	9747	13946		19793	19792
	external_m-han_cell_2018_29474909	24568	24358	46753		102840	99747
	external_m-he_scidata_2018_30129931	2331	3128	3345		4561	4567
	external_m-heng_procnatlacadsciusa_2019_31843893	71	65	2054		8668	8480
	external_m-joseph_prostate_2020_32497356	7634	8945	12987		19933	19939
	external_m-kozareva_nature_2021_34616064	2935	2900	3393		5369	5410
	external_m-teo_aging_2022_36622281	4432	6768	7753		9700	9698
	external_m-xiang_frontcardiovascmed_2020_32426372	928	1710	2076		4241	4238
	external_m-yao_cell_2021_34004146	65462	64559	80082		99660	99690
	external_m-yao_nature_2021_34616066	70385	65376	85751		98629	98599
	Total	219295	221735	316435		514725	511761	Note the difference is caused by the 300 unique gene filter applied to mouse genes vs. human orthologs
	external_m-almanzar_nature_2020_32669714	0.228648	0.241375	0.411685
	external_m-garciaflores_cellrep_2023_36599348	0.416006	0.492472	0.704628
	external_m-han_cell_2018_29474909	0.238895	0.244198	0.468716
	external_m-he_scidata_2018_30129931	0.511072	0.684914	0.732428
	external_m-heng_procnatlacadsciusa_2019_31843893	0.00819105	0.00766509	0.242217
	external_m-joseph_prostate_2020_32497356	0.382983	0.448618	0.651337
	external_m-kozareva_nature_2021_34616064	0.546657	0.536044	0.627172
	external_m-teo_aging_2022_36622281	0.456907	0.697876	0.799443
	external_m-xiang_frontcardiovascmed_2020_32426372	0.218816	0.403492	0.489854
	external_m-yao_cell_2021_34004146	0.656853	0.647598	0.80331
	external_m-yao_nature_2021_34616066	0.713634	0.663049	0.869694
	% Total	0.426043	0.433278	0.618326

### Sheet: Mouse_RbNI
		Mouse only	Joint trained mouse only	Joint trained mouse and human labels		Counts mouse only	Counts joint
	external_m-almanzar_nature_2020_32669714	33709	34195	55585		141331	141601
	external_m-garciaflores_cellrep_2023_36599348	7743	9067	13886		19793	19792
	external_m-han_cell_2018_29474909	21477	20956	45650		102840	99747
	external_m-he_scidata_2018_30129931	2196	2849	3205		4561	4567
	external_m-heng_procnatlacadsciusa_2019_31843893	66	64	1956		8668	8480
	external_m-joseph_prostate_2020_32497356	7690	9628	13275		19933	19939
	external_m-kozareva_nature_2021_34616064	2938	2763	3423		5369	5410
	external_m-teo_aging_2022_36622281	4214	6447	7596		9700	9698
	external_m-xiang_frontcardiovascmed_2020_32426372	858	1692	2029		4241	4238
	external_m-yao_cell_2021_34004146	57205	58528	76028		99660	99690
	external_m-yao_nature_2021_34616066	68126	67976	85693		98629	98599
	Total	206222	214165	308326		514725	511761	Note the difference is caused by the 300 unique gene filter applied to mouse genes vs. human orthologs
	external_m-almanzar_nature_2020_32669714	0.238511	0.241488	0.392547
	external_m-garciaflores_cellrep_2023_36599348	0.391199	0.458114	0.701597
	external_m-han_cell_2018_29474909	0.208839	0.210092	0.457658
	external_m-he_scidata_2018_30129931	0.481473	0.623823	0.701774
	external_m-heng_procnatlacadsciusa_2019_31843893	0.00761421	0.00754717	0.23066
	external_m-joseph_prostate_2020_32497356	0.385792	0.482873	0.665781
	external_m-kozareva_nature_2021_34616064	0.547215	0.510721	0.632717
	external_m-teo_aging_2022_36622281	0.434433	0.664776	0.783254
	external_m-xiang_frontcardiovascmed_2020_32426372	0.202311	0.399245	0.478764
	external_m-yao_cell_2021_34004146	0.574002	0.5871	0.762644
	external_m-yao_nature_2021_34616066	0.69073	0.689419	0.869106
	% Total	0.400645	0.416077	0.60248

### Sheet: Human_KNI
Dataset	Human Only	JT Human Labels	JT Mouse and Human labels	Counts
external_adams_sciadv_2020_32832599	7166	7207	7119	9967
external_aida_cellxgene_2023_1	8659	8288	8253	9923
external_andrews_hepatolcommun_2022_34792289	1204	1283	1295	8388
external_bakken_nature_2021_34616062	39871	37865	42633	49781
external_bautista_natcommun_2021_33597545	8953	8448	8244	9945
external_bhatnakshatri_cellrepmed_2021_33763657	7410	6655	6833	9702
external_cillo_immunity_2020_31924475	17536	17204	17275	19901
external_demicheli_skeletmuscle_2020_32624006	6137	6334	6306	9924
external_elmentaite_nature_2021_34497389	25642	24308	24498	29881
external_fan_natcommun_2019_31320652	2696	2735	2712	7937
external_garciaalonso_natgenet_2021_34857954	8382	7978	8164	9866
external_guo_cellres_2018_30315278	4170	3922	3753	6395
external_habermann_sciadv_2020_32832598	7267	7372	7354	9955
external_han_nature_2020_32214235	82824	77472	84345	155044
external_he_genomebiol_2020_33287869	58698	58558	59007	75327
external_henry_cellrep_2018_30566875	3959	4128	4858	9956
external_hildreth_natimmunol_2021_33907320	4737	4587	4572	9958
external_jones_science_2022_35549404	137965	129751	136494	212333
external_kfoury_cancercell_2021_34719426	7099	6967	7155	9948
external_kong_immunity_2023_36720220	14405	13781	13987	17213
external_lake_biorxiv_2021_1	7967	7317	7791	9954
external_lein_cellxgene_2023_1	76663	72007	78046	99581
external_lengyel_cellrep_2022_36543131	6905	7127	7142	9687
external_liang_cellres_2023_1	208	924	1514	9966
external_litvinukova_nature_2020_32971526	8840	8842	8808	9620
external_lukassen_emboj_2020_32246845	5043	5153	5551	9958
external_macparland_natcommun_2018_30348985	3255	3632	3682	8385
external_madissoon_genomebiol_2019_31892341	24549	24345	24802	29716
external_mayr_embomolmed_2021_33650774	3547	3310	3224	5994
external_menon_natcommun_2019_31653841	588	1032	2302	12692
external_nie_devcell_2022_35504286	4951	5070	4811	9283
external_nowickiosuch_cancerdiscov_2023_36929873	14097	13650	13787	23361
external_pal_emboj_2021_33950524	7929	7187	7196	9973
external_parikh_nature_2019_30814735	3398	3355	3357	4173
external_perez_science_2022_35389781	8734	8551	8532	9622
external_qadir_procnatlacadsciusa_2020_32354994	4237	4222	4199	6104
external_reed_biorxiv_2023_1	9023	8607	8694	9710
external_siletti_biorxiv_2023_1	107264	93535	120056	207635
external_sohni_cellrep_2019_30726734	1671	1986	1718	9957
external_soleboldo_communbiol_2020_32327715	6811	6880	6972	9763
external_vangalen_cell_2019_30827681	1574	1705	1883	6616
external_ventotormo_nature_2018_30429548	21185	19055	19378	34052
external_wang_jexpmed_2020_31753849	11544	10715	11073	14481
external_wang_natcellbiol_2020_31915373	2273	1986	1957	7410
external_wiedemann_cellrep_2023_36732947	2574	2560	2555	8661
external_zhao_natcommun_2020_33173058	3614	3424	3292	9910
Total	803224	749689	817179	1267608
	Human Only	JT Human Labels	JT Mouse and Human labels
external_adams_sciadv_2020_32832599	0.718973	0.723086	0.714257
external_aida_cellxgene_2023_1	0.872619	0.835231	0.831704
external_andrews_hepatolcommun_2022_34792289	0.143538	0.152957	0.154387
external_bakken_nature_2021_34616062	0.800928	0.760632	0.856411
external_bautista_natcommun_2021_33597545	0.900251	0.849472	0.828959
external_bhatnakshatri_cellrepmed_2021_33763657	0.76376	0.685941	0.704288
external_cillo_immunity_2020_31924475	0.881162	0.864479	0.868047
external_demicheli_skeletmuscle_2020_32624006	0.6184	0.638251	0.635429
external_elmentaite_nature_2021_34497389	0.858137	0.813494	0.819852
external_fan_natcommun_2019_31320652	0.339675	0.344589	0.341691
external_garciaalonso_natgenet_2021_34857954	0.849584	0.808636	0.827488
external_guo_cellres_2018_30315278	0.652072	0.613292	0.586865
external_habermann_sciadv_2020_32832598	0.729985	0.740532	0.738724
external_han_nature_2020_32214235	0.534197	0.499678	0.544007
external_he_genomebiol_2020_33287869	0.779243	0.777384	0.783345
external_henry_cellrep_2018_30566875	0.39765	0.414624	0.487947
external_hildreth_natimmunol_2021_33907320	0.475698	0.460635	0.459128
external_jones_science_2022_35549404	0.649758	0.611073	0.64283
external_kfoury_cancercell_2021_34719426	0.713611	0.700342	0.71924
external_kong_immunity_2023_36720220	0.836867	0.800616	0.812584
external_lake_biorxiv_2021_1	0.800382	0.735081	0.7827
external_lein_cellxgene_2023_1	0.769856	0.7231	0.783744
external_lengyel_cellrep_2022_36543131	0.712811	0.735728	0.737277
external_liang_cellres_2023_1	0.020871	0.0927152	0.151917
external_litvinukova_nature_2020_32971526	0.918919	0.919127	0.915593
external_lukassen_emboj_2020_32246845	0.506427	0.517473	0.557441
external_macparland_natcommun_2018_30348985	0.388193	0.433154	0.439117
external_madissoon_genomebiol_2019_31892341	0.826121	0.819256	0.834635
external_mayr_embomolmed_2021_33650774	0.591758	0.552219	0.537871
external_menon_natcommun_2019_31653841	0.0463284	0.0813111	0.181374
external_nie_devcell_2022_35504286	0.533341	0.54616	0.518259
external_nowickiosuch_cancerdiscov_2023_36929873	0.603442	0.584307	0.590172
external_pal_emboj_2021_33950524	0.795047	0.720646	0.721548
external_parikh_nature_2019_30814735	0.814282	0.803978	0.804457
external_perez_science_2022_35389781	0.907711	0.888693	0.886718
external_qadir_procnatlacadsciusa_2020_32354994	0.694135	0.691678	0.68791
external_reed_biorxiv_2023_1	0.929248	0.886406	0.895366
external_siletti_biorxiv_2023_1	0.516599	0.450478	0.578207
external_sohni_cellrep_2019_30726734	0.167822	0.199458	0.172542
external_soleboldo_communbiol_2020_32327715	0.697634	0.704701	0.714125
external_vangalen_cell_2019_30827681	0.237908	0.257709	0.284613
external_ventotormo_nature_2018_30429548	0.622137	0.559585	0.569071
external_wang_jexpmed_2020_31753849	0.797183	0.739935	0.764657
external_wang_natcellbiol_2020_31915373	0.306748	0.268016	0.264103
external_wiedemann_cellrep_2023_36732947	0.297194	0.295578	0.295001
external_zhao_natcommun_2020_33173058	0.364682	0.34551	0.33219
% Total	0.633653	0.59142	0.644662

### Sheet: Human_RbNI
Dataset	Human Only	JT Human Labels	JT Mouse and Human labels	Counts
external_adams_sciadv_2020_32832599	6819	6817	6759	9967
external_aida_cellxgene_2023_1	8482	7956	7988	9923
external_andrews_hepatolcommun_2022_34792289	1118	1197	1126	8388
external_bakken_nature_2021_34616062	40865	40017	44602	49781
external_bautista_natcommun_2021_33597545	8837	8436	8262	9945
external_bhatnakshatri_cellrepmed_2021_33763657	7053	6302	6545	9702
external_cillo_immunity_2020_31924475	17356	17000	17155	19901
external_demicheli_skeletmuscle_2020_32624006	5971	6081	6132	9924
external_elmentaite_nature_2021_34497389	25257	24203	24396	29881
external_fan_natcommun_2019_31320652	4278	2716	2626	7937
external_garciaalonso_natgenet_2021_34857954	7980	8047	8106	9866
external_guo_cellres_2018_30315278	4560	4128	3959	6395
external_habermann_sciadv_2020_32832598	6975	6991	7120	9955
external_han_nature_2020_32214235	80925	76272	84115	155044
external_he_genomebiol_2020_33287869	56874	56927	57912	75327
external_henry_cellrep_2018_30566875	4185	3934	4435	9956
external_hildreth_natimmunol_2021_33907320	4830	4550	4399	9958
external_jones_science_2022_35549404	131767	127842	137576	212333
external_kfoury_cancercell_2021_34719426	7126	6925	7246	9948
external_kong_immunity_2023_36720220	14326	13569	13837	17213
external_lake_biorxiv_2021_1	7620	7692	8009	9954
external_lein_cellxgene_2023_1	75604	73053	80627	99581
external_lengyel_cellrep_2022_36543131	6654	6838	6904	9687
external_liang_cellres_2023_1	285	1389	2325	9966
external_litvinukova_nature_2020_32971526	8643	8732	8758	9620
external_lukassen_emboj_2020_32246845	4944	4749	5515	9958
external_macparland_natcommun_2018_30348985	3141	3565	3406	8385
external_madissoon_genomebiol_2019_31892341	23761	23562	24018	29716
external_mayr_embomolmed_2021_33650774	3396	2938	2896	5994
external_menon_natcommun_2019_31653841	573	861	2051	12692
external_nie_devcell_2022_35504286	4710	4791	4431	9283
external_nowickiosuch_cancerdiscov_2023_36929873	13837	13549	13865	23361
external_pal_emboj_2021_33950524	7536	6885	7008	9973
external_parikh_nature_2019_30814735	3243	3126	3207	4173
external_perez_science_2022_35389781	8528	8305	8261	9622
external_qadir_procnatlacadsciusa_2020_32354994	213	3937	3999	6104
external_reed_biorxiv_2023_1	8134	8111	8193	9710
external_siletti_biorxiv_2023_1	109906	97272	127351	207635
external_sohni_cellrep_2019_30726734	1334	1715	1449	9957
external_soleboldo_communbiol_2020_32327715	6617	6799	6822	9763
external_vangalen_cell_2019_30827681	1556	1630	1835	6616
external_ventotormo_nature_2018_30429548	20253	18608	19013	34052
external_wang_jexpmed_2020_31753849	11499	10911	11309	14481
external_wang_natcellbiol_2020_31915373	2078	1783	1833	7410
external_wiedemann_cellrep_2023_36732947	2429	2397	2485	8661
external_zhao_natcommun_2020_33173058	4106	3503	3237	9910
Total	786184	749689	823103	1267608
	Human Only	JT Human Labels	JT Mouse and Human labels
external_adams_sciadv_2020_32832599	0.684158	0.683957	0.678138
external_aida_cellxgene_2023_1	0.854782	0.801774	0.804998
external_andrews_hepatolcommun_2022_34792289	0.133286	0.142704	0.134239
external_bakken_nature_2021_34616062	0.820896	0.803861	0.895964
external_bautista_natcommun_2021_33597545	0.888587	0.848265	0.830769
external_bhatnakshatri_cellrepmed_2021_33763657	0.726964	0.649557	0.674603
external_cillo_immunity_2020_31924475	0.872117	0.854228	0.862017
external_demicheli_skeletmuscle_2020_32624006	0.601673	0.612757	0.617896
external_elmentaite_nature_2021_34497389	0.845253	0.80998	0.816439
external_fan_natcommun_2019_31320652	0.538995	0.342195	0.330855
external_garciaalonso_natgenet_2021_34857954	0.808838	0.815629	0.82161
external_guo_cellres_2018_30315278	0.713057	0.645504	0.619077
external_habermann_sciadv_2020_32832598	0.700653	0.70226	0.715218
external_han_nature_2020_32214235	0.521949	0.491938	0.542523
external_he_genomebiol_2020_33287869	0.755028	0.755732	0.768808
external_henry_cellrep_2018_30566875	0.42035	0.395139	0.44546
external_hildreth_natimmunol_2021_33907320	0.485037	0.456919	0.441755
external_jones_science_2022_35549404	0.620568	0.602083	0.647926
external_kfoury_cancercell_2021_34719426	0.716325	0.69612	0.728388
external_kong_immunity_2023_36720220	0.832278	0.7883	0.803869
external_lake_biorxiv_2021_1	0.765521	0.772755	0.804601
external_lein_cellxgene_2023_1	0.759221	0.733604	0.809662
external_lengyel_cellrep_2022_36543131	0.6869	0.705894	0.712708
external_liang_cellres_2023_1	0.0285972	0.139374	0.233293
external_litvinukova_nature_2020_32971526	0.898441	0.907692	0.910395
external_lukassen_emboj_2020_32246845	0.496485	0.476903	0.553826
external_macparland_natcommun_2018_30348985	0.374597	0.425164	0.406202
external_madissoon_genomebiol_2019_31892341	0.799603	0.792906	0.808251
external_mayr_embomolmed_2021_33650774	0.566567	0.490157	0.48315
external_menon_natcommun_2019_31653841	0.0451465	0.067838	0.161598
external_nie_devcell_2022_35504286	0.507379	0.516105	0.477324
external_nowickiosuch_cancerdiscov_2023_36929873	0.592312	0.579984	0.593511
external_pal_emboj_2021_33950524	0.75564	0.690364	0.702697
external_parikh_nature_2019_30814735	0.777139	0.749101	0.768512
external_perez_science_2022_35389781	0.886302	0.863126	0.858553
external_qadir_procnatlacadsciusa_2020_32354994	0.0348952	0.644987	0.655144
external_reed_biorxiv_2023_1	0.837693	0.835324	0.843769
external_siletti_biorxiv_2023_1	0.529323	0.468476	0.613341
external_sohni_cellrep_2019_30726734	0.133976	0.172241	0.145526
external_soleboldo_communbiol_2020_32327715	0.677763	0.696405	0.698761
external_vangalen_cell_2019_30827681	0.235187	0.246372	0.277358
external_ventotormo_nature_2018_30429548	0.594767	0.546458	0.558352
external_wang_jexpmed_2020_31753849	0.794075	0.75347	0.780954
external_wang_natcellbiol_2020_31915373	0.280432	0.240621	0.247368
external_wiedemann_cellrep_2023_36732947	0.280453	0.276758	0.286918
external_zhao_natcommun_2020_33173058	0.414329	0.353481	0.32664
% Total	0.620211	0.59142	0.649336
